# Routine FFPE sections support clinically compatible single-nucleus transcriptomics across six human cancer types

**DOI:** 10.64898/2026.07.23.740343

**Authors:** Jasper Wouters, Juliette Bertorello, Marine Gaillard, Baptiste Simon, Sarah Gastineau, Amélie Roehrig, Maud Dupont-Roc, Elise Amblard, Amanda Pupo, Helena Yu, Jean-Yves Blay, Coralie Guérin, Laetitia Nebot-Bral, Anne Vincent Salomon, Loïc Verlingue, Evanguelos Xylinas, Luc Cabel, Jeffrey S. Ross, Vincent Miller, Eric Letouze, Celine Vallot

**Author notes:** co-first authors (Jasper Wouters, Juliette Bertorello, Marine Gaillard). co-last authors (Eric Letouze, Celine Vallot).

## Abstract

Tumor cellular composition—including malignant cell states, immune populations, and stromal populations—is increasingly recognized as a determinant of therapeutic response and resistance to anti-cancer agents, yet comprehensive cellular profiling remains largely confined to research settings. Here, we present a clinically compatible sample-to-report workflow for tumor composition profiling from routine formalin-fixed paraffin-embedded (FFPE) clinical specimens. By combining low-input single-nucleus RNA sequencing with foundation model-based automated cell annotation, this workflow enables prospective sample-by-sample analysis without dedicated research material or cohort-based processing. Across 116 clinical specimens representing six cancer types, we generated reproducible measurements of cellular composition and cell-type-specific gene expression, demonstrated high technical reproducibility, and showed concordance with pathological assessment of immune infiltration. The workflow was similarly applicable to archival FFPE material and ultra-low-input biopsy specimens. Together, these findings establish a practical framework for routine single-cell profiling from standard pathology specimens and open the perspective of prospective evaluation of cellular composition as a clinical biomarker in precision oncology.
