## Supplementary material for "Routine FFPE sections support clinically compatible single-nucleus transcriptomics across six human cancer types": Table S1

### Sheet: Sheet 1
cancer_type	nb_nuclei	median_gene_coverage	median_percent_mitochondrial_counts	biopsy	biocollection	patient_label
Colon	3856	845	8.23795	no	Besançon Hospital	Patient1
Colon	1856	1169.5	1.60152	no	Besançon Hospital	Patient2
Colon	6581	1133	2.66022	no	Besançon Hospital	Patient3
Colon	5321	914	2.47718	no	Besançon Hospital	Patient4
Colon	4726	1112	4.45848	no	Besançon Hospital	Patient5
Colon	9920	763	3.40398	no	Besançon Hospital	Patient6
Colon	8558	856	4.09634	no	Besançon Hospital	Patient7
Colon	3772	1033.5	0.991506	no	Besançon Hospital	Patient8
Colon	3562	850	9.02606	no	Besançon Hospital	Patient9
Colon	4386	986	4.2838	no	Besançon Hospital	Patient10
Bladder	4717	1239	1.16525	no	Bichat Hospital	Patient11
Bladder	4924	1515	2.01907	no	Bichat Hospital	Patient12
Bladder	1682	950.5	1.28118	no	Bichat Hospital	Patient13
Bladder	29	776	0.346021	no	Bichat Hospital	Patient14
Bladder	364	846.5	0.684704	no	Bichat Hospital	Patient15
Bladder	1363	1113	3.68098	no	Bichat Hospital	Patient16
Bladder	2889	979	1.5891	no	Bichat Hospital	Patient17
Bladder	2583	1209	1.09041	no	Bichat Hospital	Patient18
Breast	2280	787	0.942063	no	Curie Institute	Patient19
Breast	3451	873	1.04662	no	Curie Institute	Patient19
Breast	3078	762	0.674204	no	Curie Institute	Patient19
Breast	408	810	0.881428	no	Curie Institute	Patient20
Breast	222	711	3.24299	no	Curie Institute	Patient21
Breast	699	773	3.45253	no	Curie Institute	Patient21
Breast	1059	792	3.44044	no	Curie Institute	Patient21
Breast	575	892	3.72946	no	Curie Institute	Patient22
Breast	2926	801	1.96847	no	Curie Institute	Patient23
Breast	4211	835	2.00114	no	Curie Institute	Patient23
Breast	5029	887	1.94384	no	Curie Institute	Patient23
Breast	530	712.5	2.22189	no	Curie Institute	Patient24
Breast	679	729	2.39868	no	Curie Institute	Patient24
Breast	459	753	2.30216	no	Curie Institute	Patient24
Breast	772	1022	2.71413	no	Curie Institute	Patient25
Breast	215	932	3.0256	no	Curie Institute	Patient26
Breast	710	821.5	1.13449	no	Curie Institute	Patient27
Breast	1521	847	4.74968	no	Curie Institute	Patient28
Breast	1362	869	4.98319	no	Curie Institute	Patient28
Breast	672	828.5	3.55201	no	Curie Institute	Patient28
Lung	1205	731	2.15686	no	Indivumed services	Patient29
Lung	399	756	3.07167	no	Indivumed services	Patient29
Breast	782	822	1.11576	no	Indivumed services	Patient30
Breast	274	762	1.28087	no	Indivumed services	Patient30
Ovary	1910	757.5	2.16512	no	Indivumed services	Patient31
Ovary	629	1044	1.81818	no	Indivumed services	Patient31
Ovary	978	1013.5	4.14426	no	Indivumed services	Patient31
Ovary	177	913	3.7554	no	Indivumed services	Patient31
Ovary	1991	802	1.29289	no	Indivumed services	Patient32
Ovary	439	806	1.02389	no	Indivumed services	Patient32
Ovary	1752	1138	0.846534	no	Indivumed services	Patient33
Ovary	608	1088.5	1.82468	no	Indivumed services	Patient33
Lung	1684	769.5	0.536733	no	Indivumed services	Patient34
Lung	1643	888	0.277778	no	Indivumed services	Patient34
Breast	4936	963	1.16096	no	Indivumed services	Patient35
Breast	2077	1001	1.62459	no	Indivumed services	Patient35
Lung	4824	781	1.25497	no	Indivumed services	Patient36
Lung	2556	929.5	1.27859	no	Indivumed services	Patient36
Lung	876	965	2.01039	no	Indivumed services	Patient36
Lung	345	948	1.88457	no	Indivumed services	Patient36
Ovary	2157	790	3.44149	no	Indivumed services	Patient37
Ovary	427	765	2.55591	no	Indivumed services	Patient37
Ovary	69	735	4.19287	no	Indivumed services	Patient37
Breast	1381	846	1.726	no	Indivumed services	Patient38
Breast	1164	863.5	2.30216	no	Indivumed services	Patient38
Breast	840	799	1.31396	no	Indivumed services	Patient39
Breast	81	617	0.914634	no	Indivumed services	Patient39
Breast	187	700	1.90736	no	Indivumed services	Patient39
Lung	2376	907.5	0.616861	no	Indivumed services	Patient40
Lung	1215	1070	0.765697	no	Indivumed services	Patient40
Ovary	2076	887	1.54531	no	Leon Berard Center - Lyon	Patient41
Pancreas	92	801.5	4.47793	no	Leon Berard Center - Lyon	Patient42
Ovary	905	818	0.686499	no	Leon Berard Center - Lyon	Patient43
Lung	1278	806	1.12342	no	Leon Berard Center - Lyon	Patient44
Pancreas	1159	784	0.846572	no	Leon Berard Center - Lyon	Patient45
Lung	360	849	1.77699	no	Leon Berard Center - Lyon	Patient46
Colon	614	829	2.54417	no	Leon Berard Center - Lyon	Patient47
Pancreas	38	691.5	2.59534	no	Leon Berard Center - Lyon	Patient48
Pancreas	683	803	1.34545	no	Leon Berard Center - Lyon	Patient49
Pancreas	346	758	1.473	no	Leon Berard Center - Lyon	Patient50
Pancreas	1773	831	1.13636	no	Leon Berard Center - Lyon	Patient51
Lung	468	718.5	1.26148	no	MSKCC New-York	Patient52
Breast	571	940	3.98438	yes	Curie Institute	Patient53
Breast	148	710	10.1237	yes	Curie Institute	Patient54
Breast	1862	965.5	4.54766	yes	Curie Institute	Patient55
Breast	1267	825	11.8519	yes	Curie Institute	Patient56
Breast	780	819.5	6.03682	yes	Curie Institute	Patient57
Breast	1973	1035	2.51542	yes	Curie Institute	Patient58
Breast	290	850	3.93385	yes	Curie Institute	Patient59
Breast	853	825	2.90859	yes	Curie Institute	Patient60
Breast	1907	900	3.47705	yes	Curie Institute	Patient61
Breast	220	771.5	8.48068	yes	Curie Institute	Patient62
Breast	27	605	10.3194	yes	Curie Institute	Patient63
Breast	2069	1031	3.55752	yes	Curie Institute	Patient64
Breast	339	778	5.5794	yes	Curie Institute	Patient65
Breast	968	935.5	4.06156	yes	Curie Institute	Patient66
Breast	161	837	9.7867	yes	Curie Institute	Patient67
Breast	108	999	0.853289	yes	Curie Institute	Patient68
Breast	222	697.5	13.575	yes	Curie Institute	Patient69
Breast	625	712	10.6257	yes	Curie Institute	Patient70
Breast	1914	878.5	4.29447	yes	Curie Institute	Patient71
Breast	172	666	2.10667	yes	Curie Institute	Patient72
Breast	627	888	0.65445	yes	Curie Institute	Patient73
Breast	221	716	14.5997	yes	Curie Institute	Patient74
Ovary	281	805	1.07181	yes	Leon Berard Center - Lyon	Patient75
Colon	1561	1085	2.03488	yes	Leon Berard Center - Lyon	Patient76
Lung	1693	974	1.49507	yes	Leon Berard Center - Lyon	Patient77
Pancreas	1245	945	0.700525	yes	Leon Berard Center - Lyon	Patient78
Lung	1314	900	0.712637	yes	Leon Berard Center - Lyon	Patient79
Lung	226	430	0.158791	yes	MSKCC New-York	Patient52
Lung	2573	749	0.712106	yes	MSKCC New-York	Patient80
Lung	1011	572	0.8	yes	MSKCC New-York	Patient80
Lung	371	994	1.18203	yes	MSKCC New-York	Patient81
Lung	4153	771	0.865426	yes	MSKCC New-York	Patient81
Lung	28	433.5	0.0792278	yes	MSKCC New-York	Patient82
Lung	1181	773	0.886579	yes	MSKCC New-York	Patient82
Lung	98	1008.5	0.424372	yes	MSKCC New-York	Patient83
Lung	1117	577	1.47651	yes	MSKCC New-York	Patient83
